# Tandem Mass Tag-Based High-Resolution LC-MS/MS identifies free D-aspartate-induced expression of proteins linked to schizophrenia and autism spectrum disorder

**DOI:** 10.1101/2025.04.18.649487

**Authors:** Francesco Errico, Rosita Russo, Federica Carrillo, Tommaso Nuzzo, Raffaella di Vito, Enza Canonico, Paolo Vincenzo Pedone, Ferdinando Di Cunto, Teresa Esposito, Alessandro Usiello, Angela Chambery

**Author notes:** These authors contributed equally to this work (Francesco Errico, Rosita Russo). **Corresponding authors:** Angela Chambery: Department of Environmental, Biological and Pharmaceutical Science and Technologies, University of Campania “Luigi Vanvitelli”, 81100 Caserta, Italy;., Alessandro Usiello: Laboratory of Translational Neuroscience, CEINGE Biotecnologie Avanzate “Franco Salvatore”, 80145 Naples, Italy; Department of Environmental, Biological and Pharmaceutical Science and Technologies, University of Campania “Luigi Vanvitelli”, 81100 Caserta, Italy;.

## Abstract

D-aspartate is an endogenous agonist of NMDA and mGlu5 receptors, with a distinctive spatiotemporal expression profile that peaks in the prenatal and early postnatal brain. This suggests a critical role for D-aspartate metabolism in modulating neurodevelopmental processes linked to glutamatergic neurotransmission. However, the precise mechanisms through which D-aspartate exerts its effects remain unclear. To elucidate the molecular pathways orchestrated by early D-aspartate signalling, we employed a knockin mouse model characterized by constitutive D-aspartate depletion due to the prenatal expression of its degradative enzyme, D-aspartate oxidase. Using an advanced quantitative proteomic approach based on Tandem Mass Tag isobaric labelling and nano-liquid chromatography coupled with high-resolution tandem mass spectrometry, we investigated the proteomic variations induced by D-aspartate depletion during postnatal brain development comparing *Ddo* knockin mice with their wild-type littermates. Our findings reveal that D-aspartate modulates the neonatal expression of proteins involved in glutamatergic neurotransmission, nervous system development, and cytoskeleton organization. Moreover, proteomic analysis identified a subset of D-aspartate-regulated proteins mapping molecular pathways associated with autism spectrum disorder and schizophrenia. These findings offer new perspectives on the complex protein networks influenced by D-aspartate metabolism in the developing brain and highlight its potential impact on cerebral function in health and psychiatric disorders.
