## Supplementary material for "Tandem Mass Tag-Based High-Resolution LC-MS/MS identifies free D-aspartate-induced expression of proteins linked to schizophrenia and autism spectrum disorder": Suppl Data 3

### Sheet: Anticorrelated with DDO
Gene ID	Human ENSG	Name	Description	Mouse ENSG	Name	Uniprot	P14_KI/P14_WT (126) / (127N)	P7_KI/P7_WT (128C) / (129N)	P3_KI/P3_WT (130C) / (131)
53826	ENSG00000137726	FXYD6	FXYD domain containing ion transport regulator 6	ENSMUSG00000066705	Fxyd6	Q9D164	1.025	0.968	0.746
84966	ENSG00000117154	IGSF21	immunoglobin superfamily member 21	ENSMUSG00000040972	Igsf21	Q7TNR6	0.968	0.969	0.668
9922	ENSG00000144711	IQSEC1	IQ motif and Sec7 domain ArfGEF 1	ENSMUSG00000034312	Iqsec1	Q8R0S2-2	0.98	1.006	0.754
8567	ENSG00000110514	MADD	MAP kinase activating death domain	ENSMUSG00000040687	Madd	Q80U28-14	0.993	0.987	0.713
11163	ENSG00000173598	NUDT4	nudix hydrolase 4	ENSMUSG00000020029	Nudt4	Q8R2U6	1.079	0.962	0.707
55074	ENSG00000164830	OXR1	oxidation resistance 1	ENSMUSG00000022307	Oxr1	Q4KMM3-1	0.971	1.025	0.765
5136	ENSG00000115252	PDE1A	phosphodiesterase 1A	ENSMUSG00000059173	Pde1a	Q61481	1.077	1.104	0.754
57460	ENSG00000111110	PPM1H	protein phosphatase, Mg2+/Mn2+ dependent 1H	ENSMUSG00000034613	Ppm1h	Q3UYC0	0.869	0.983	0.74
57030	ENSG00000104888	SLC17A7	solute carrier family 17 member 7	ENSMUSG00000070570	Slc17a7	Q3TXX4	1.119	1.046	0.739
116	ENSG00000141433	ADCYAP1	adenylate cyclase activating polypeptide 1	ENSMUSG00000024256
150	ENSG00000150594	ADRA2A	adrenoceptor alpha 2A	ENSMUSG00000033717
4301	ENSG00000130396	AFDN	afadin, adherens junction formation factor	ENSMUSG00000068036
2334	ENSG00000155966	AFF2	ALF transcription elongation factor 2	ENSMUSG00000031189
10939	ENSG00000141385	AFG3L2	AFG3 like matrix AAA peptidase subunit 2	ENSMUSG00000024527
113146	ENSG00000185567	AHNAK2	AHNAK nucleoprotein 2	ENSMUSG00000118667
8907	ENSG00000072958	AP1M1	adaptor related protein complex 1 subunit mu 1	ENSMUSG00000003033
10123	ENSG00000188042	ARL4C	ADP ribosylation factor like GTPase 4C	ENSMUSG00000049866
493	ENSG00000058668	ATP2B4	ATPase plasma membrane Ca2+ transporting 4	ENSMUSG00000026463
537	ENSG00000071553	ATP6AP1	ATPase H+ transporting accessory protein 1	ENSMUSG00000019087
627	ENSG00000176697	BDNF	brain derived neurotrophic factor	ENSMUSG00000048482
146227	ENSG00000166546	BEAN1	brain expressed associated with NEDD4 1	ENSMUSG00000031872
81563	ENSG00000116667	C1orf21	chromosome 1 open reading frame 21	ENSMUSG00000032666
56934	ENSG00000154975	CA10	carbonic anhydrase 10	ENSMUSG00000056158
9478	ENSG00000157782	CABP1	calcium binding protein 1	ENSMUSG00000029544
8618	ENSG00000163618	CADPS	calcium dependent secretion activator	ENSMUSG00000054423
64753	ENSG00000128596	CCDC136	coiled-coil domain containing 136	ENSMUSG00000029769
387856	ENSG00000177875	CCDC184	coiled-coil domain containing 184	ENSMUSG00000029875
81602	ENSG00000102543	CDADC1	cytidine and dCMP deaminase domain containing 1	ENSMUSG00000021982
60677	ENSG00000140488	CELF6	CUGBP Elav-like family member 6	ENSMUSG00000032297
64781	ENSG00000100422	CERK	ceramide kinase	ENSMUSG00000035891
253782	ENSG00000172292	CERS6	ceramide synthase 6	ENSMUSG00000027035
54480	ENSG00000033100	CHPF2	chondroitin polymerizing factor 2	ENSMUSG00000038181
51523	ENSG00000171604	CXXC5	CXXC finger protein 5	ENSMUSG00000046668
56603	ENSG00000003137	CYP26B1	cytochrome P450 family 26 subfamily B member 1	ENSMUSG00000063415
23002	ENSG00000100592	DAAM1	dishevelled associated activator of morphogenesis 1	ENSMUSG00000034574
285761	ENSG00000164465	DCBLD1	discoidin, CUB and LCCL domain containing 1	ENSMUSG00000019891
79180	ENSG00000142634	EFHD2	EF-hand domain family member D2	ENSMUSG00000040659
1996	ENSG00000162374	ELAVL4	ELAV like RNA binding protein 4	ENSMUSG00000028546
57222	ENSG00000113719	ERGIC1	endoplasmic reticulum-golgi intermediate compartment 1	ENSMUSG00000001576
2114	ENSG00000157557	ETS2	ETS proto-oncogene 2, transcription factor	ENSMUSG00000022895
2173	ENSG00000164434	FABP7	fatty acid binding protein 7	ENSMUSG00000019874
10144	ENSG00000138640	FAM13A	family with sequence similarity 13 member A	ENSMUSG00000037709
55294	ENSG00000109670	FBXW7	F-box and WD repeat domain containing 7	ENSMUSG00000028086
128486	ENSG00000197296	FITM2	fat storage inducing transmembrane protein 2	ENSMUSG00000048486
9568	ENSG00000136928	GABBR2	gamma-aminobutyric acid type B receptor subunit 2	ENSMUSG00000039809
50614	ENSG00000288490	GALNT9	polypeptide N-acetylgalactosaminyltransferase 9	ENSMUSG00000033316
2778	ENSG00000087460	GNAS	GNAS complex locus	ENSMUSG00000027523
114787	ENSG00000169258	GPRIN1	G protein regulated inducer of neurite outgrowth 1	ENSMUSG00000069227
116443	ENSG00000198785	GRIN3A	glutamate ionotropic receptor NMDA type subunit 3A	ENSMUSG00000039579
23199	ENSG00000131149	GSE1	Gse1 coiled-coil protein	ENSMUSG00000031822
55662	ENSG00000166135	HIF1AN	hypoxia inducible factor 1 subunit alpha inhibitor	ENSMUSG00000036450
3096	ENSG00000095951	HIVEP1	HIVEP zinc finger 1	ENSMUSG00000021366
3241	ENSG00000115756	HPCAL1	hippocalcin like 1	ENSMUSG00000071379
9957	ENSG00000002587	HS3ST1	heparan sulfate-glucosamine 3-sulfotransferase 1	ENSMUSG00000051022
9956	ENSG00000122254	HS3ST2	heparan sulfate-glucosamine 3-sulfotransferase 2	ENSMUSG00000046321
25900	ENSG00000010295	IFFO1	intermediate filament family orphan 1	ENSMUSG00000038271
3486	ENSG00000146674	IGFBP3	insulin like growth factor binding protein 3	ENSMUSG00000020427
221895	ENSG00000153814	JAZF1	JAZF zinc finger 1	ENSMUSG00000063568
3760	ENSG00000162989	KCNJ3	potassium inwardly rectifying channel subfamily J member 3	ENSMUSG00000026824
3763	ENSG00000157542	KCNJ6	potassium inwardly rectifying channel subfamily J member 6	ENSMUSG00000043301
3764	ENSG00000121361	KCNJ8	potassium inwardly rectifying channel subfamily J member 8	ENSMUSG00000030247
56660	ENSG00000184261	KCNK12	potassium two pore domain channel subfamily K member 12	ENSMUSG00000050138
7071	ENSG00000155090	KLF10	KLF transcription factor 10	ENSMUSG00000037465
7804	ENSG00000157193	LRP8	LDL receptor related protein 8	ENSMUSG00000028613
79442	ENSG00000163827	LRRC2	leucine rich repeat containing 2	ENSMUSG00000032495
9223	ENSG00000151276	MAGI1	membrane associated guanylate kinase, WW and PDZ domain containing 1	ENSMUSG00000045095
57134	ENSG00000117643	MAN1C1	mannosidase alpha class 1C member 1	ENSMUSG00000037306
23263	ENSG00000126217	MCF2L	MCF.2 cell line derived transforming sequence like	ENSMUSG00000031442
4208	ENSG00000081189	MEF2C	myocyte enhancer factor 2C	ENSMUSG00000005583
56917	ENSG00000105419	MEIS3	Meis homeobox 3	ENSMUSG00000041420
148808	ENSG00000174514	MFSD4A	major facilitator superfamily domain containing 4A	ENSMUSG00000059149
10943	ENSG00000005302	MSL3	MSL complex subunit 3	ENSMUSG00000047669
26292	ENSG00000214114	MYCBP	MYC binding protein	ENSMUSG00000028647
266812	ENSG00000177432	NAP1L5	nucleosome assembly protein 1 like 5	ENSMUSG00000055430
83988	ENSG00000104490	NCALD	neurocalcin delta	ENSMUSG00000051359
4761	ENSG00000171532	NEUROD2	neuronal differentiation 2	ENSMUSG00000038255
54981	ENSG00000106733	NMRK1	nicotinamide riboside kinase 1	ENSMUSG00000037847
441094	ENSG00000237187	NR2F1-AS1	NR2F1 antisense RNA 1
4929	ENSG00000153234	NR4A2	nuclear receptor subfamily 4 group A member 2	ENSMUSG00000026826
51299	ENSG00000124785	NRN1	neuritin 1	ENSMUSG00000039114
9378	ENSG00000179915	NRXN1	neurexin 1	ENSMUSG00000024109
440672	ENSG00000177144	NUDT4B	nudix hydrolase 4B	ENSMUSG00000020029
5058	ENSG00000149269	PAK1	p21 (RAC1) activated kinase 1	ENSMUSG00000030774
8395	ENSG00000107242	PIP5K1B	phosphatidylinositol-4-phosphate 5-kinase type 1 beta	ENSMUSG00000024867
91461	ENSG00000162878	PKDCC	protein kinase domain containing, cytoplasmic	ENSMUSG00000024247
63876	ENSG00000165495	PKNOX2	PBX/knotted 1 homeobox 2	ENSMUSG00000035934
5325	ENSG00000118495	PLAGL1	PLAG1 like zinc finger 1	ENSMUSG00000019817
345557	ENSG00000182836	PLCXD3	phosphatidylinositol specific phospholipase C X domain containing 3	ENSMUSG00000049148
5357	ENSG00000120756	PLS1	plastin 1	ENSMUSG00000049493
5576	ENSG00000114302	PRKAR2A	protein kinase cAMP-dependent type II regulatory subunit alpha	ENSMUSG00000032601
5774	ENSG00000070159	PTPN3	protein tyrosine phosphatase non-receptor type 3	ENSMUSG00000038764
473	ENSG00000142599	RERE	arginine-glutamic acid dipeptide repeats	ENSMUSG00000039852
285704	ENSG00000174136	RGMB	repulsive guidance molecule BMP co-receptor b	ENSMUSG00000048027
29919	ENSG00000141452	RMC1	regulator of MON1-CCZ1	ENSMUSG00000024410
221687	ENSG00000180537	RNF182	ring finger protein 182	ENSMUSG00000044164
10921	ENSG00000205937	RNPS1	RNA binding protein with serine rich domain 1	ENSMUSG00000034681
10556	ENSG00000148688	RPP30	ribonuclease P/MRP subunit p30	ENSMUSG00000024800
56475	ENSG00000177519	RPRM	reprimo, TP53 dependent G2 arrest mediator homolog	ENSMUSG00000075334
6252	ENSG00000139970	RTN1	reticulon 1	ENSMUSG00000021087
65078	ENSG00000040608	RTN4R	reticulon 4 receptor	ENSMUSG00000043811
23157	ENSG00000125354	SEPTIN6	septin 6	ENSMUSG00000050379
5176	ENSG00000282307	SERPINF1	serpin family F member 1	ENSMUSG00000000753
23544	ENSG00000100095	SEZ6L	seizure related 6 homolog like	ENSMUSG00000058153
10044	ENSG00000095370	SH2D3C	SH2 domain containing 3C	ENSMUSG00000059013
57619	ENSG00000138771	SHROOM3	shroom family member 3	ENSMUSG00000029381
54847	ENSG00000072858	SIDT1	SID1 transmembrane family member 1	ENSMUSG00000022696
54946	ENSG00000114544	SLC41A3	solute carrier family 41 member 3	ENSMUSG00000030089
56950	ENSG00000143499	SMYD2	SET and MYND domain containing 2	ENSMUSG00000026603
6620	ENSG00000074317	SNCB	synuclein beta	ENSMUSG00000034891
6628	ENSG00000125835	SNRPB	small nuclear ribonucleoprotein polypeptides B and B1	ENSMUSG00000027404
9655	ENSG00000171150	SOCS5	suppressor of cytokine signaling 5	ENSMUSG00000037104
286167	ENSG00000008513	ST3GAL1	ST3 beta-galactoside alpha-2,3-sialyltransferase 1	ENSMUSG00000013846
6804	ENSG00000106089	STX1A	syntaxin 1A	ENSMUSG00000007207
6809	ENSG00000166900	STX3	syntaxin 3	ENSMUSG00000041488
54843	ENSG00000137501	SYTL2	synaptotagmin like 2	ENSMUSG00000030616
441151	ENSG00000178233	TMEM151B	transmembrane protein 151B	ENSMUSG00000096847
81615	ENSG00000152128	TMEM163	transmembrane protein 163	ENSMUSG00000026347
7126	ENSG00000109079	TNFAIP1	TNF alpha induced protein 1	ENSMUSG00000017615
54472	ENSG00000291426	TOLLIP	toll interacting protein	ENSMUSG00000025139
57761	ENSG00000101255	TRIB3	tribbles pseudokinase 3	ENSMUSG00000032715
114112	ENSG00000197763	TXNRD3	thioredoxin reductase 3	ENSMUSG00000000811
7306	ENSG00000107165	TYRP1	tyrosinase related protein 1	ENSMUSG00000005994
134111	ENSG00000291747	UBE2QL1	ubiquitin conjugating enzyme E2 Q family like 1	ENSMUSG00000052981
56061	ENSG00000103353	UBFD1	ubiquitin family domain containing 1	ENSMUSG00000030870
83719	ENSG00000090238	YPEL3	yippee like 3	ENSMUSG00000042675
55565	ENSG00000102984	ZNF821	zinc finger protein 821	ENSMUSG00000031728

### Sheet: Coexpressed with DDO
Gene ID	Human ENSG	Name	Description	Mouse ENSG	Name	Uniprot	P14_KI/P14_WT (126) / (127N)	P7_KI/P7_WT (128C) / (129N)	P3_KI/P3_WT (130C) / (131)
10846	ENSG00000112541	PDE10A	phosphodiesterase 10A	ENSMUSG00000023868	Pde10a	Q8CA95-3	0.925	1.014	0.724
111	ENSG00000173175	ADCY5	adenylate cyclase 5	ENSMUSG00000022840
54976	ENSG00000101220	ADISSP	adipose secreted signaling protein	ENSMUSG00000027327
135	ENSG00000128271	ADORA2A	adenosine A2a receptor	ENSMUSG00000020178
51281	ENSG00000144504	ANKMY1	ankyrin repeat and MYND domain containing 1	ENSMUSG00000034212
313	ENSG00000136250	AOAH	acyloxyacyl hydrolase	ENSMUSG00000021322
10538	ENSG00000156127	BATF	basic leucine zipper ATF-like transcription factor	ENSMUSG00000034266
771	ENSG00000074410	CA12	carbonic anhydrase 12	ENSMUSG00000032373
441168	ENSG00000188820	CALHM6	calcium homeostasis modulator family member 6	ENSMUSG00000046031
440193	ENSG00000015133	CCDC88C	coiled-coil domain containing 88C	ENSMUSG00000021182
84529	ENSG00000186073	CDIN1	CDAN1 interacting nuclease 1	ENSMUSG00000040282
1021	ENSG00000105810	CDK6	cyclin dependent kinase 6	ENSMUSG00000040274
9425	ENSG00000153046	CDYL	chromodomain Y like	ENSMUSG00000059288
64946	ENSG00000153044	CENPH	centromere protein H	ENSMUSG00000045273
50515	ENSG00000171310	CHST11	carbohydrate sulfotransferase 11	ENSMUSG00000034612
3579	ENSG00000180871	CXCR2	C-X-C motif chemokine receptor 2	ENSMUSG00000026180
1730	ENSG00000147202	DIAPH2	diaphanous related formin 2	ENSMUSG00000034480
10395	ENSG00000288673	DLC1	DLC1 Rho GTPase activating protein
1793	ENSG00000150760	DOCK1	dedicator of cytokinesis 1	ENSMUSG00000058325
1813	ENSG00000149295	DRD2	dopamine receptor D2	ENSMUSG00000032259
23150	ENSG00000114541	FRMD4B	FERM domain containing 4B	ENSMUSG00000030064
139716	ENSG00000160219	GAB3	GRB2 associated binding protein 3	ENSMUSG00000032750
64785	ENSG00000181938	GINS3	GINS complex subunit 3	ENSMUSG00000031669
2788	ENSG00000176533	GNG7	G protein subunit gamma 7	ENSMUSG00000048240
8346	ENSG00000278588	H2BC10	H2B clustered histone 10	ENSMUSG00000058385
8348	ENSG00000274641	H2BC17	H2B clustered histone 17
8347	ENSG00000180596	H2BC4	H2B clustered histone 4
8344	ENSG00000274290	H2BC6	H2B clustered histone 6
8343	ENSG00000277224	H2BC7	H2B clustered histone 7	ENSMUSG00000047246
8339	ENSG00000273802	H2BC8	H2B clustered histone 8
8968	ENSG00000277775	H3C7	H3 clustered histone 7
23765	ENSG00000177663	IL17RA	interleukin 17 receptor A	ENSMUSG00000002897
10625	ENSG00000116679	IVNS1ABP	influenza virus NS1A binding protein	ENSMUSG00000023150
90293	ENSG00000003096	KLHL13	kelch like family member 13	ENSMUSG00000036782
3845	ENSG00000133703	KRAS	KRAS proto-oncogene, GTPase	ENSMUSG00000030265
10288	ENSG00000276146	LILRB2	leukocyte immunoglobulin like receptor B2
439933	ENSG00000247193	LOC439933	uncharacterized LOC439933
4311	ENSG00000196549	MME	membrane metalloendopeptidase	ENSMUSG00000027820
79923	ENSG00000111704	NANOG	Nanog homeobox	ENSMUSG00000012396
4773	ENSG00000101096	NFATC2	nuclear factor of activated T cells 2	ENSMUSG00000027544
1728	ENSG00000181019	NQO1	NAD(P)H quinone dehydrogenase 1	ENSMUSG00000003849
126147	ENSG00000142233	NTN5	netrin 5	ENSMUSG00000070564
23620	ENSG00000169006	NTSR2	neurotensin receptor 2	ENSMUSG00000020591
4521	ENSG00000106268	NUDT1	nudix hydrolase 1	ENSMUSG00000036639
5137	ENSG00000154678	PDE1C	phosphodiesterase 1C	ENSMUSG00000004347
8228	ENSG00000006757	PNPLA4	patatin like phospholipase domain containing 4
5502	ENSG00000135447	PPP1R1A	protein phosphatase 1 regulatory inhibitor subunit 1A	ENSMUSG00000022490
5788	ENSG00000262418	PTPRC	protein tyrosine phosphatase receptor type C
170394	ENSG00000171813	PWWP2B	PWWP domain containing 2B	ENSMUSG00000060260
5937	ENSG00000153250	RBMS1	RNA binding motif single stranded interacting protein 1	ENSMUSG00000026970
8787	ENSG00000108370	RGS9	regulator of G protein signaling 9	ENSMUSG00000020599
11280	ENSG00000168356	SCN11A	sodium voltage-gated channel alpha subunit 11	ENSMUSG00000034115
1731	ENSG00000180096	SEPTIN1	septin 1	ENSMUSG00000000486
152573	ENSG00000178343	SHISA3	shisa family member 3	ENSMUSG00000050010
340146	ENSG00000182747	SLC35D3	solute carrier family 35 member D3	ENSMUSG00000050473
6658	ENSG00000134595	SOX3	SRY-box transcription factor 3	ENSMUSG00000045179
3431	ENSG00000135899	SP110	SP110 nuclear body protein	ENSMUSG00000070034
646658	ENSG00000183379	SYNDIG1L	synapse differentiation inducing 1 like	ENSMUSG00000071234
127670	ENSG00000203730	TEDDM1	transmembrane epididymal protein 1	ENSMUSG00000047053
4308	ENSG00000274965	TRPM1	transient receptor potential cation channel subfamily M member 1
146057	ENSG00000128881	TTBK2	tau tubulin kinase 2	ENSMUSG00000090100
54970	ENSG00000149292	TTC12	tetratricopeptide repeat domain 12	ENSMUSG00000040219
